# OrthoSNAP: a tree splitting and pruning algorithm for retrieving single-copy orthologs from gene family trees

**DOI:** 10.1101/2021.10.30.466607

**Authors:** Jacob L. Steenwyk, Dayna C. Goltz, Thomas J. Buida, Yuanning Li, Xing-Xing Shen, Antonis Rokas

## Abstract

Molecular evolution studies, such as phylogenomic studies and genome-wide surveys of selection, often rely on gene families of single-copy orthologs (SC-OGs). Large gene families with multiple homologs in one or more species—a phenomenon observed among several important families of genes such as transporters and transcription factors—are often ignored because identifying and retrieving SC-OGs nested within them is challenging. To address this issue and increase the number of markers used in molecular evolution studies, we developed OrthoSNAP, a software that uses a phylogenetic framework to simultaneously split gene families into SC-OGs and prune species-specific inparalogs. We term SC-OGs identified by OrthoSNAP as SNAP-OGs because they are identified using a *<u>s</u>*plitti*<u>n</u>*g *<u>a</u>*nd *<u>p</u>*runing procedure analogous to snapping branches on a tree. From 415,129 orthologous groups of genes inferred across seven eukaryotic phylogenomic datasets, we identified 9,821 SC-OGs; using OrthoSNAP on the remaining 405,308 orthologous groups of genes, we identified an additional 10,704 SNAP-OGs. Comparison of SNAP-OGs and SC-OGs revealed that their phylogenetic information content was similar, even in complex datasets that contain a whole genome duplication, complex patterns of duplication and loss, transcriptome data where each gene typically has multiple transcripts, and contentious branches in the tree of life. OrthoSNAP is useful for increasing the number of markers used in molecular evolution data matrices, a critical step for robustly inferring and exploring the tree of life.
