## Supplementary Tables for "OrthoSNAP: a tree splitting and pruning algorithm for retrieving single-copy orthologs from gene family trees"

### Sheet: Table S1
Taxa used for each dataset
Budding yeast genomes were downloaded from Shen et al. (2018), Cell https://pubmed.ncbi.nlm.nih.gov/30415838/
Dataset	Name	NCBI Accession	Assembly name
Budding Yeast	Ambrosiozyma_kashinagacola	NA	NA
Budding Yeast	Ambrosiozyma_monospora	NA	NA
Budding Yeast	Ascoidea_asiatica	NA	NA
Budding Yeast	Ascoidea_rubescens	NA	NA
Budding Yeast	Candida_auris	NA	NA
Budding Yeast	Clavispora_lusitaniae	NA	NA
Budding Yeast	Cyberlindnerabianii_JCM3601	NA	NA
Budding Yeast	Cyberlindnera_jadinii	NA	NA
Budding Yeast	Eremothecium_cymbalariae	NA	NA
Budding Yeast	Eremothecium_gossypii	NA	NA
Budding Yeast	Hanseniaspora_uvarum	NA	NA
Budding Yeast	Hanseniaspora_valbyensis	NA	NA
Budding Yeast	Kluyveromyces_lactis	NA	NA
Budding Yeast	Kluyveromyces_marxianus	NA	NA
Budding Yeast	Lachancea_nothgi	NA	NA
Budding Yeast	Lachancea_quebecensis	NA	NA
Budding Yeast	Metschnikowia_hibisci	NA	NA
Budding Yeast	Metschnikowia_shivogae	NA	NA
Budding Yeast	Ogataea_methanolica	NA	NA
Budding Yeast	Ogataea_parapolymorpha	NA	NA
Budding Yeast	Ogataea_polymorpha	NA	NA
Budding Yeast	Saccharomycopsis_malanga	NA	NA
Budding Yeast	Wickerhamomyces_anomalus	NA	NA
Budding Yeast	Wickerhamomyces_ciferrii	NA	NA
Filamentous Fungi	Aspergillus_awamori	GCA_003850985.1	Aawm_assembly01
Filamentous Fungi	Aspergillus_niger	GCA_000002855.2	ASM285v2
Filamentous Fungi	Aspergillus_aculeatus	GCA_001890905.1	Aspac1
Filamentous Fungi	Aspergillus_nidulans	GCA_000149205.2	ASM14920v2
Filamentous Fungi	Aspergillus_ustus	GCA_000812125.1	Austus1.0
Filamentous Fungi	Aspergillus_flavus	GCA_009017415.1	ASM901741v1
Filamentous Fungi	Aspergillus_oryzae	GCA_000184455.3	ASM18445v3
Filamentous Fungi	Aspergillus_nomius	GCA_009176395.1	Asppse1
Filamentous Fungi	Aspergillus_bombycis	GCA_001792695.1	ASM179269v1
Filamentous Fungi	Aspergillus_candidus	GCA_002847045.1	Aspcand1
Filamentous Fungi	Aspergillus_campestris	GCA_002847485.1	Aspcam1
Filamentous Fungi	Aspergillus_terreus	GCA_000149615.1	ASM14961v1
Filamentous Fungi	Aspergillus_novofumigatus	GCA_002847465.1	Aspnov1
Filamentous Fungi	Aspergillus_lentulus	GCA_010724455.1	ASM1072445v1
Filamentous Fungi	Aspergillus_fischeri	GCA_000149645.3	ASM14964v3
Filamentous Fungi	Aspergillus_fumigatus	GCA_000002655.1	ASM265v1
Filamentous Fungi	Aspergillus_thermomutatus	GCA_002237265.2	ASM223726v2
Filamentous Fungi	Aspergillus_clavatus	GCA_000002715.1	ASM271v1
Filamentous Fungi	Aspergillus_cristatus	GCA_001717485.1	ASM171748v1
Filamentous Fungi	Aspergillus_chevalieri	GCA_016861735.1	AchevalieriM1_assembly01
Filamentous Fungi	Aspergillus_glaucus	GCA_001890805.1	Aspgl1
Filamentous Fungi	Aspergillus_ruber	GCA_000600275.1	Eurhe1
Filamentous Fungi	Penicillium_solitum	GCA_002072235.1	ASM207223v1
Filamentous Fungi	Penicillium_polonicum	GCA_002072265.1	ASM207226v1
Filamentous Fungi	Penicillium_expansum	GCA_000769745.1	ASM76974v1
Filamentous Fungi	Penicillium_digitatum	GCA_000315645.2	PdigPd1_v1
Filamentous Fungi	Penicillium_rubens	GCA_000226395.1	PenChr_Nov2007
Filamentous Fungi	Penicillium_chrysogenum	GCA_000710275.1	ASM71027v1
Filamentous Fungi	Penicillium_nalgiovense	GCA_002072425.1	ASM207242v1
Filamentous Fungi	Penicillium_coprophilum	GCA_002072405.1	ASM207240v1
Filamentous Fungi	Penicillium_griseofulvum	GCA_001561935.1	ASM156193v1
Filamentous Fungi	Penicillium_vulpinum	GCA_002072255.1	ASM207225v1
Filamentous Fungi	Penicillium_arizonense	GCA_001773325.1	ASM177332v1
Filamentous Fungi	Penicillium_antarcticum	GCA_002072345.1	ASM207234v1
Filamentous Fungi	Penicillium_subrubescens	GCA_001908125.1	ASM190812v1
Filamentous Fungi	Penicillium_brasilianum	GCA_001048715.1	Pbras_Allpaths-LG
Mammals	Opossum	MonDom5	GCF_000002295.2
Mammals	Sloth	mChoDid1.pri	GCF_015220235.1
Mammals	Armadillo	Dasnov3.0	GCF_000208655.1
Mammals	Elephant	Loxafr3.0	GCF_000001905.1
Mammals	Hedgehog	EriEur2.0	GCF_000296755.1
Mammals	Shrew	TupChi_1.0	GCA_000334495.1
Mammals	Dolphin	mTurTru1.mat.Y	GCF_011762595.1
Mammals	Cow	ARS-UCD1.2	GCF_002263795.1
Mammals	Pig	Sscrofa11.1	GCF_000003025.6
Mammals	Alpaca	VicPac3.1	GCF_000164845.3
Mammals	Horse	EquCab3.0	GCF_002863925.1
Mammals	Dog	ROS_Cfam_1.0	GCF_014441545.1
Mammals	Cat	Felis_catus_9.0	GCF_000181335.3
Mammals	Rabbit	OryCun2.0	GCF_000003625.3
Mammals	Pika	OchPri4.0	GCF_014633375.1
Mammals	Squirrel	ASM342692v1	GCF_003426925.1
Mammals	Guinea_pig	Cavpor3.0	GCF_000151735.1
Mammals	Rat	mRatBN7.2	GCF_015227675.2
Mammals	Mouse	GRCm39	GCF_000001635.27
Mammals	Tarsier	Tarsius_syrichta-2.0.1	GCF_000164805.1
Mammals	Marmoset	Callithrix_jacchus_cj1700_1.1	GCF_009663435.1
Mammals	Rhesus	Mmul_10	GCF_003339765.1
Mammals	Orangutan	Susie_PABv2	GCF_002880775.1
Mammals	Gorilla	Kamilah_GGO_v0	GCF_008122165.1
Mammals	Chimp	Clint_PTRv2	GCF_002880755.1
Mammals	Human	GRCh38.p13	GCF_000001405.39

### Sheet: Table S2
Number of orthogroups with at least 50% taxon occupancy
Dataset	Number of orthogroups analyzed	Number of SC-OGs	Number of MC-OGs	Number of SNAP-OGs
Budding Yeast	4174	1668	2506	1392
Filamentous Fungi	8032	4393	3639	2035
Mammals	17728	321	17407	1775

### Sheet: Table S3
Taxon completeness per dataset
	SC-OGs	SNAP-OGs
Budding yeast	0.82 ± 0.13	0.75 ± 0.16
Filamentous fungi	0.90 ± 0.10	0.73 ± 0.17
Mammals	0.87 ± 0.14	0.74 ± 0.17

### Sheet: Table S4
Nine properties of multiple sequence alignments and phylogenetic trees to evaluate phylogenetic information content
Property	Abbreviation	Description	Notes	Function in PhyKIT (Steenwyk et al., 2021) used to calulate property	Citation
Average bootstrap support	ABS	Mean ultrafast bootstrap approximation support observed in a phylogenetic tree	Higher values are indicative of greater tree certainty	bipartition_support_stats	NA
Alignment length	Aln. len.	Total number of sites in an alignment	Longer alignments are assocaited with strong phylogenetic signal	alignment_length	Shen et al., Genome Biology and Evolution (2016), doi: 10.1093/gbe/evw179
Degree of violation of the molecular clock	DVMC	Deviation from clock-like evolution	Lower values indicate more clock-like evolution	dvmc	Liu et al., PNAS (2017), doi: 10.1073/pnas.1616744114
Parsimony-informative sites	PI sites	The number of parsimony-informative sites in an alignment	The number of PI sites is associated with strong phylogenetic signal	parsimony_informative_sites	Shen et al., Genome Biology and Evolution (2016), doi: 10.1093/gbe/evw179 and Steenwyk et al., PLOS Biology (2020), doi: 10.1371/journal.pbio.3001007
Relative composition variability	RCV	Average variability in sequence composition among taxa	Lower values are indicative of lower composition bias in an alignment	rel_comp_var	Phillips and Penny, Molecular Phylogenetics and Evolution (2003), doi: 10.1016/S1055-7903(03)00057-5.
Robinson-Foulds distance	RF distance	A measure of distance between two phylogenetic trees	Lower values indicate more similar phylogenies	robinson_foulds_distance	Robinson & Foulds, Mathematical Biosciences (1981), doi: 10.1016/0025-5564(81)90043-2.
Saturation	saturation	Multiple sequence alignments that have undergone numerous substitutions such that the distance between taxa are underestimated	Values of 1 indicate no saturation; values of 0 indicate completely saturated data	saturation	Philippe et al., PLoS Biology (2011), doi: 10.1371/journal.pbio.1000602
treeness	tness	Proportion of tree distance observed among internal branches	Higher values are indicative of a higher signal-to-noise ratio	treeness	Phillips and Penny, Molecular Phylogenetics and Evolution (2003), doi: 10.1016/S1055-7903(03)00057-5.
treeness / RCV	tness / RCV	A measure of signal-to-noise ratio (treeness) and composition bias (RCV)	Higher values are indicative of a high signal-to-noise ratio and sequences that are less susceptible to composition biases	toverr	Phillips and Penny, Molecular Phylogenetics and Evolution (2003), doi: 10.1016/S1055-7903(03)00057-5.

### Sheet: Table S5
Multi-factor ANOVA results examining differences between gene groups, datasets, and metrics
These results account for potential interaction effects
	Df	Sum Sq.	Mean Sq.	F value	Pr(>F)
metric	8	6181427000	772678400	19487.4	0
group	1	9225.72	9225.72	0.232677	0.629547
dataset	2	56035050	28017530	706.617	1.52269e-305
metric:group	8	464268	58033.4	1.46363	0.16468
metric:dataset	16	390730800	24420670	615.902	0
group:dataset	2	3308885	1654443	41.7259	7.68983e-19
metric:group:dataset	16	26443290	1652706	41.6821	3.90714e-131
Residuals	104202	4131634000	39650.2	NA	NA
These results use an additive model and do not account for interaction effects
	Df	Sum Sq.	Mean Sq.	F value	Pr(>F)
metric	8	6181000000	772678397	17692.6	0
group	1	9226	9226	0.211	0.646
dataset	2	56040000	28017526	641.539	0
Residuals	104244	4553000000	43672	NA
group refers to if the gene is an SC-OG or a SNAP-OG
dataset refers to if the gene is from the budding yeast, filamentous fungi, or mammals dataset
metric refers to the various tree or alignment property (e.g., alignment length)

### Sheet: Table S6
Information theory approaches to examining tree certainty
		Tree certainty under stochastic bipartition adjustment	Tree certainty including all conflicting bipartitions under stochastic bipartition adjustment	Tree certainty under uniform bipartition adjustment	Tree certainty including all conflicting bipartitions under uniform bipartition adjustment
Budding yeast	SC-OGs	0.66	0.65	0.47	0.49
	SNAP-OGs	0.58	0.57	0.39	0.39
Filamentous Fungi	SC-OGs	0.75	0.75	0.65	0.64
	SNAP-OGs	0.76	0.75	0.6	0.6
Mammals	SC-OGs	0.28	0.29	0.17	0.18
	SNAP-OGs	0.28	0.28	0.2	0.2

### Sheet: Table S7
Dataset to investigate Mammalian relationships
NCBI Accession	Assembly name	Name	Group
GCF_015220235.1	mChoDid1.pri	Choloepus_didactylus.Xenarthra	Xenarthra
GCF_000208655.1	Dasnov3.0	Dasypus_novemcinctus.Xenarthra	Xenarthra
GCF_000001905.1	Loxafr3.0	Loxodonta_africana.Afrotheria	Afrotheria
GCF_000243295.1	TriManLat1.0	Trichechus_manatus_latirostris.Afrotheria	Afrotheria
GCF_000299155.1	EleEdw1.0	Elephantulus_edwardii.Afrotheria	Afrotheria
GCF_000313985.2	ASM31398v2	Echinops_telfairi.Afrotheria	Afrotheria
GCF_000296735.1	ChrAsi1.0	Chrysochloris_asiatica.Afrotheria	Afrotheria
GCF_000298275.1	OryAfe1.0	Orycteropus_afer_afer.Afrotheria	Afrotheria
GCF_000001635.27	GRCm39	Mus_musculus.Eutheria	other Eutheria
GCF_000001405.39	GRCh38.p13	Homo_sapiens.Eutheria	other Eutheria
GCF_000003025.6	Sscrofa11.1	Sus_scrofa.Eutheria	other Eutheria
GCF_003339765.1	Mmul_10	Macaca_mulatta.Eutheria	other Eutheria
GCF_009762305.2	mZalCal1.pri.v2	Zalophus_californianus.Eutheria	other Eutheria
GCF_001704415.1	ARS1	Capra_hircus.Eutheria	other Eutheria
GCF_012295265.1	UNSW_AlpineDingo_1.0	Canis_lupus_dingo.Eutheria	other Eutheria
GCF_008692025.1	mPhoSin1.pri	Phocoena_sinus.Eutheria	other Eutheria
GCF_000803125.2	CamDro3	Camelus_dromedarius.Eutheria	other Eutheria
GCF_000003625.3	OryCun2.0	Oryctolagus_cuniculus.Eutheria	other Eutheria
GCF_002940915.1	ASM294091v2	Desmodus_rotundus.Eutheria	other Eutheria
GCA_000230445.1	HetGla_1.0	Heterocephalus_glaber.Eutheria	other Eutheria
GCF_015852505.1	mTacAcu1.pri	Tachyglossus_aculeatus.outgroup	outgroup
GCF_016161935.1	ASM1616193v1	Mauremys_reevesii.outgroup	outgroup
GCF_009819795.1	bAytFul2.pri	Aythya_fuligula.outgroup	outgroup
GCF_015220075.1	bFalRus1.pri	Falco_rusticolus.outgroup	outgroup
GCF_009764565.2	rDerCor1.pri.v3	Dermochelys_coriacea.outgroup	outgroup
GCF_009819535.1	rLacAgi1.pri	Lacerta_agilis.outgroup	outgroup
GCA_001728815.2	terp_v2_2	Malaclemys_terrapin_terrapin.outgroup	outgroup
GCF_008822105.2	bTaeGut2.pat.W.v2	Taeniopygia_guttata.outgroup	outgroup

### Sheet: Table S8
Number of genes used in difficult to resolve mammalian relationships dataset
Number of orthogroups analyzed	Number of SC-OGs	Number of MC-OGs	Number of SNAP-OGs
16711	252	16459	1428

### Sheet: Table S9
Gene support frequency and polytomy test results
Dataset	Multi-test corrected p-value	Total genes	Genes that support Afrotheria and Xenarthra as sister to all other Eutheria	Genes that support Xenarthra as sister to all other Eutheria	Genes that support Afrotheria as sister to all other Eutheria	Ratio of genes that support Afrotheria and Xenarthra as sister to all other Eutheria	Ratio of genes that support Xenarthra as sister to all other Eutheria	Ratio of genes that support Afrotheria as sister to all other Eutheria
SC-OGs	p = 0.26	252	121	51	80	0.48	0.2	0.32
SNAP-OGs		1363	582	284	497	0.43	0.21	0.36
SC-OGs collapsed	p = 0.05	135	82	18	35	0.61	0.13	0.26
SNAP-OGs collapsed		808	387	142	279	0.48	0.18	0.35

### Sheet: Table S10
Comparison between different algorithms that identify subgroups of orthologous genes or conduct species-specific inparalog trimming
Software/Algorithm	Tree-based	Sequence-based	Input tree rooted	Identifies single-copy subgroups	Handles species-specific inparalogs
OrthoSNAP	√	X	√ and X	√	√
DISCO	√	X	X	√	X
Maximum Inclusion	√	X	√	√	X
Agalma	√	X	X	√	X
PhyloTreePruner	√	X	√	X	√
OMA	X	√	NA	√	NA
	√ indicates yes
	X indicates no
	NA indicates not applicable
	√ and X indicates the user can decide
